# Genotypic and environmental effects on seed coat patterning and nutritional composition in common bean (*Phaseolus vulgaris* L.)

**DOI:** 10.64898/2026.04.13.718301

**Authors:** Tayah M. Bolt, Austin Cole, Rajdeep Bains, Li Tian, Travis A. Parker, Paul Gepts, Antonia Palkovic, Gail M. Bornhorst, Christine H. Diepenbrock

## Abstract

Common bean (*Phaseolus vulgaris* L.) is the leading grain legume consumed directly by humans and a primary source of nutrients in many communities. This study utilized common bean genotypes with diverse seed coat phenotypes to investigate genotypic and environmental effects on pigmented seed coat area and seed macronutrient (protein, starch, fat, ash, moisture), anti-nutrient (phytate), and mineral nutrient (iron, zinc, calcium, phosphorus, magnesium, potassium, sodium) profiles. Recombinant inbred lines (RILs) that comprise six phenotypic classes for seed coat patterning and nine commercial cultivars were field-evaluated for multiple years across inland, coastal, and intermountain environments in California. A custom near-infrared spectroscopy calibration improved macronutrient prediction accuracy relative to a pre-existing calibration. Environmental effects on macronutrients were pronounced; the 2022 coastal growing environment was the most distinct, characterized by significantly higher starch and moisture content and significantly lower protein content in the RILs relative to any other environments. Across growing years in the RILs, greater consistency was observed at the inland site, where only protein was significantly different; all macronutrient traits significantly differed within the intermountain site. Certain commercial cultivars largely maintained their relative rank for protein content across environments, indicating consistency of genotypic performance, and Black Nightfall ranked among the highest for iron, zinc, phosphorus, and magnesium. Percent pigmented seed coat area was significantly negatively correlated with both calcium and magnesium concentrations. These results underscore the importance of genotype-by-environment field trials for seed coat patterning, seed nutritional composition, and their interplay, to support breeding of common bean among other grain legumes.

**Highlights:**

- Custom near-infrared spectroscopy (NIRS) calibration improved prediction accuracies
- Environmental effects significantly influenced common bean macronutrient composition
- Certain cultivars ranked consistently for macronutrient traits across environments
- Seed coat pattern was significantly associated with mineral nutrient concentrations
