## Supplemental File S1 for "Genotypic and environmental effects on seed coat patterning and nutritional composition in common bean (*Phaseolus vulgaris* L.)"

### Sheet: AllSamples_ANOVA
Sum Sq	Mean Sq	NumDF	DenDF	F value	Pr(>F)	Trait	Effect	Significance
4.28103	4.28103	1	200.286	11.6103	0.000792685	Moisture_Pred	population_type	***
11.326	5.663	2	163.529	15.3583	7.71927698227788e-07	Moisture_Pred	Geographical_Location	***
14.2943	7.14713	2	175.858	19.3833	2.46949252844536e-08	Moisture_Pred	Year	***
249.503	9.59628	26	198.221	26.0255	2.35180807815775e-50	Moisture_Pred	population_type:Genotype	***
20.2504	20.2504	1	161.808	54.9199	6.59875842374627e-12	Moisture_Pred	Geographical_Location:Year	***
140.498	1.54393	91	198.95	4.18721	1.95587891720804e-17	Moisture_Pred	Genotype:Geographical_Location:Year	***
0.00265049	0.00265049	1	202.334	0.691094	0.406772	Fat_Pred	population_type
0.0696695	0.0348347	2	202.783	9.08289	0.000166781	Fat_Pred	Geographical_Location	***
0.0395966	0.0197983	2	206.275	5.16226	0.00649176	Fat_Pred	Year	**
2.09022	0.0803929	26	199.82	20.9618	8.74808728905558e-44	Fat_Pred	population_type:Genotype	***
0.000849463	0.000849463	1	202.986	0.221491	0.638411	Fat_Pred	Geographical_Location:Year
0.685794	0.0075362	91	200.501	1.96501	4.32858117267025e-05	Fat_Pred	Genotype:Geographical_Location:Year	***
0.00484677	0.00484677	1	201.479	0.00279097	0.95792	Protein_Pred	population_type
59.9907	29.9953	2	201.619	17.2726	1.19165311947585e-07	Protein_Pred	Geographical_Location	***
15.0177	7.50885	2	205.619	4.32391	0.0144732	Protein_Pred	Year	*
260.641	10.0247	26	198.713	5.77262	1.03340937679486e-13	Protein_Pred	population_type:Genotype	***
49.3952	49.3952	1	201.84	28.4439	2.57477141875233e-07	Protein_Pred	Geographical_Location:Year	***
456.976	5.02172	91	199.465	2.89172	2.48415402719188e-10	Protein_Pred	Genotype:Geographical_Location:Year	***
2.1353	2.1353	1	203.646	1.22416	0.26985	Starch_Pred	population_type
99.0788	49.5394	2	205.606	28.4009	1.28516124829275e-11	Starch_Pred	Geographical_Location	***
12.2774	6.13872	2	207.911	3.51932	0.0313965	Starch_Pred	Year	*
210.149	8.08267	26	201.489	4.63379	1.39367172175397e-10	Starch_Pred	population_type:Genotype	***
2.7414	2.7414	1	205.777	1.57164	0.211391	Starch_Pred	Geographical_Location:Year
270.389	2.97131	91	202.064	1.70345	0.0010101	Starch_Pred	Genotype:Geographical_Location:Year	**
0.491911	0.491911	1	202.397	115.422	1.3556346031653e-21	Ash_Pred	population_type	***
0.0622085	0.0311043	2	203.353	7.2983	0.000868916	Ash_Pred	Geographical_Location	***
0.0269046	0.0134523	2	206.633	3.15645	0.0446372	Ash_Pred	Year	*
1.51666	0.0583331	26	199.885	13.6873	9.2107353011246e-32	Ash_Pred	population_type:Genotype	***
0.0361299	0.0361299	1	203.558	8.47751	0.00399645	Ash_Pred	Geographical_Location:Year	**
1.02029	0.011212	91	200.562	2.63078	7.42525328623366e-09	Ash_Pred	Genotype:Geographical_Location:Year	***

### Sheet: CommercialCultivar_ANOVA
	Effect	F	Df	Df.res	Pr(>F)	trait	Significance
	Year	1.90316	2	68.382	0.15691	Moisture_Pred	ns
	Geographical_Location	17.0651	2	64.5425	1.12399e-06	Moisture_Pred	***
	Genotype	24.4208	8	61.0347	2.47609e-16	Moisture_Pred	***
	Year:Geographical_Location	0.258781	1	65.3442	0.612672	Moisture_Pred	ns
	Year:Geographical_Location:Genotype	3.1626	26	61.5393	0.000109797	Moisture_Pred	***
	Year	7.1431	2	69.801	0.00150542	Fat_Pred	**
	Geographical_Location	10.9765	2	67.2551	7.49214e-05	Fat_Pred	***
	Genotype	29.9548	8	61.2542	2.01567e-18	Fat_Pred	***
	Year:Geographical_Location	0.010903	1	67.7626	0.917146	Fat_Pred	ns
	Year:Geographical_Location:Genotype	3.03441	26	61.764	0.000182757	Fat_Pred	***
	Year	8.56607	2	65.5698	0.000495331	Protein_Pred	***
	Geographical_Location	35.8314	2	59.9052	5.82948e-11	Protein_Pred	***
	Genotype	16.4746	8	60.748	1.14828e-12	Protein_Pred	***
	Year:Geographical_Location	49.3254	1	61.1715	2.08656e-09	Protein_Pred	***
	Year:Geographical_Location:Genotype	3.89165	26	61.2393	6.37113e-06	Protein_Pred	***
	Year	2.26443	2	71.1032	0.111332	Starch_Pred	ns
	Geographical_Location	3.34017	2	72	0.0410002	Starch_Pred	*
	Genotype	4.09149	8	62.3284	0.000576025	Starch_Pred	***
	Year:Geographical_Location	0.833474	1	72	0.364317	Starch_Pred	ns
	Year:Geographical_Location:Genotype	1.24087	26	62.8085	0.240289	Starch_Pred	ns
	Year	11.7133	2	71.087	4.00968e-05	Ash_Pred	***
	Geographical_Location	21.5594	2	70.3294	4.98498e-08	Ash_Pred	***
	Genotype	19.5178	8	61.6347	2.87654e-14	Ash_Pred	***
	Year:Geographical_Location	1.61972	1	70.4991	0.207312	Ash_Pred	ns
	Year:Geographical_Location:Genotype	2.73247	26	62.144	0.000625466	Ash_Pred	***

### Sheet: RIL_ANOVA
Sum Sq	Mean Sq	NumDF	DenDF	F value	Pr(>F)	Trait	Effect	Significance
34.2757	6.85514	5	220	7.46647	1.71557311673585e-06	Moisture_Pred	Phenotype	***
8.18209	4.09104	2	220	4.45587	0.0126767	Moisture_Pred	Geographical_Location	*
1.26669	1.26669	1	220	1.37965	0.24143	Moisture_Pred	Year
0.669357	0.669357	1	220	0.729048	0.394121	Moisture_Pred	Geographical_Location:Year
37.5426	1.87713	20	220	2.04453	0.00665904	Moisture_Pred	Phenotype:Geographical_Location:Year	**
0.329269	0.0658537	5	220	3.09336	0.0101575	Fat_Pred	Phenotype	*
0.124912	0.0624562	2	220	2.93377	0.0552807	Fat_Pred	Geographical_Location	.
0.0695029	0.0695029	1	220	3.26477	0.0721491	Fat_Pred	Year	.
0.00245743	0.00245743	1	220	0.115434	0.734365	Fat_Pred	Geographical_Location:Year
0.254983	0.0127491	20	220	0.598868	0.911391	Fat_Pred	Phenotype:Geographical_Location:Year
45.3047	9.06094	5	220	2.57459	0.0274836	Protein_Pred	Phenotype	*
152.03	76.0152	2	220	21.5991	2.72506550774841e-09	Protein_Pred	Geographical_Location	***
1.11376	1.11376	1	220	0.316466	0.574312	Protein_Pred	Year
109.05	109.05	1	220	30.9857	7.52772827351464e-08	Protein_Pred	Geographical_Location:Year	***
82.581	4.12905	20	220	1.17324	0.279423	Protein_Pred	Phenotype:Geographical_Location:Year
42.9329	8.58658	5	220	2.93474	0.0138055	Starch_Pred	Phenotype	*
30.5943	15.2971	2	220	5.22829	0.00604911	Starch_Pred	Geographical_Location	**
26.1196	26.1196	1	220	8.92722	0.00312837	Starch_Pred	Year	**
19.2766	19.2766	1	220	6.5884	0.0109281	Starch_Pred	Geographical_Location:Year	*
43.5723	2.17862	20	220	0.744613	0.776898	Starch_Pred	Phenotype:Geographical_Location:Year
0.202125	0.0404251	5	220	3.38693	0.00573045	Ash_Pred	Phenotype	**
0.518099	0.25905	2	220	21.7039	2.49657907328442e-09	Ash_Pred	Geographical_Location	***
0.180515	0.180515	1	220	15.124	0.000133352	Ash_Pred	Year	***
0.124677	0.124677	1	220	10.4458	0.00141797	Ash_Pred	Geographical_Location:Year	**
0.336016	0.0168008	20	220	1.40762	0.120344	Ash_Pred	Phenotype:Geographical_Location:Year

### Sheet: RIL_Tukey
Geographical_Location	Year	emmean	SE	df	lower.CL	upper.CL	.group	Trait
Inland	2022	7.92526	0.199071	259	7.38694	8.46359	a	Moisture_Pred
Inland	2023	7.95426	0.131523	259	7.59859	8.30992	a	Moisture_Pred
Inland	2024	8.22247	0.133144	259	7.86242	8.58251	a	Moisture_Pred
Intermountain	2023	8.27259	0.161083	259	7.83699	8.70819	a	Moisture_Pred
Intermountain	2024	9.10707	0.130136	259	8.75516	9.45898	b	Moisture_Pred
Coastal	2023	9.92566	0.190772	259	9.40977	10.4415	c	Moisture_Pred
Coastal	2022	12.0923	0.20491	259	11.5382	12.6464	d	Moisture_Pred
Inland	2023	0.897137	0.019542	259	0.844291	0.949982	a	Fat_Pred
Inland	2022	0.94817	0.0295783	259	0.868185	1.02816	ab	Fat_Pred
Intermountain	2023	0.969178	0.023934	259	0.904456	1.0339	ab	Fat_Pred
Inland	2024	0.977763	0.0197828	259	0.924267	1.03126	ab	Fat_Pred
Coastal	2023	1.0295	0.0283454	259	0.952846	1.10615	bc	Fat_Pred
Intermountain	2024	1.10412	0.019336	259	1.05183	1.1564	cd	Fat_Pred
Coastal	2022	1.16056	0.0304459	259	1.07823	1.2429	d	Fat_Pred
Coastal	2022	17.3933	0.364512	259	16.4075	18.379	a	Protein_Pred
Intermountain	2024	21.9989	0.231499	259	21.3729	22.6249	b	Protein_Pred
Coastal	2023	22.616	0.339363	259	21.6983	23.5337	b	Protein_Pred
Inland	2023	25.8658	0.233966	259	25.2331	26.4985	c	Protein_Pred
Intermountain	2023	26.6732	0.286548	259	25.8983	27.4481	c	Protein_Pred
Inland	2022	27.0267	0.354125	259	26.0691	27.9843	c	Protein_Pred
Inland	2024	30.459	0.236848	259	29.8185	31.0995	d	Protein_Pred
Inland	2023	23.9409	0.236043	259	23.3026	24.5792	a	Starch_Pred
Inland	2022	24.3951	0.357269	259	23.429	25.3612	a	Starch_Pred
Coastal	2023	24.4206	0.342376	259	23.4947	25.3464	a	Starch_Pred
Inland	2024	24.7756	0.238952	259	24.1295	25.4218	a	Starch_Pred
Intermountain	2023	24.8469	0.289093	259	24.0651	25.6286	a	Starch_Pred
Intermountain	2024	28.1076	0.233554	259	27.476	28.7391	b	Starch_Pred
Coastal	2022	29.5385	0.367749	259	28.544	30.5329	c	Starch_Pred
Coastal	2022	4.22695	0.0224759	259	4.16617	4.28773	a	Ash_Pred
Intermountain	2024	4.27317	0.0142743	259	4.23457	4.31177	ab	Ash_Pred
Coastal	2023	4.33352	0.0209252	259	4.27693	4.3901	b	Ash_Pred
Inland	2023	4.50106	0.0144264	259	4.46205	4.54007	c	Ash_Pred
Inland	2024	4.50179	0.0146041	259	4.4623	4.54129	c	Ash_Pred
Intermountain	2023	4.5129	0.0176687	259	4.46512	4.56068	c	Ash_Pred
Inland	2022	4.52675	0.0218354	259	4.4677	4.5858	c	Ash_Pred

### Sheet: RIL_BLUPs
genotype	phenotype	BLUP	SE	trait
BxO_070	PH1	1.414	5.85564	Coloration_Percent
BxO_098	PH1	-0.147212	5.9038	Coloration_Percent
OxB_178	PH1	1.414	5.85564	Coloration_Percent
BxO_119	PH2	-6.51263	5.85564	Coloration_Percent
BxO_144	PH2	3.63576	5.9038	Coloration_Percent
OxB_086	PH2	5.27323	5.85564	Coloration_Percent
BxO_139	PH3	8.25505	5.2031	Coloration_Percent
Orca	PH3	1.89818	5.20211	Coloration_Percent
OxB_094	PH3	-5.32005	5.27475	Coloration_Percent
OxB_175	PH3	-5.70699	5.2031	Coloration_Percent
Black_Nightfall	PH4	-23.3201	4.84206	Coloration_Percent
BxO_027	PH4	9.0789	6.23981	Coloration_Percent
BxO_040	PH4	-7.10455	4.9906	Coloration_Percent
BxO_049	PH4	16.4823	4.84834	Coloration_Percent
BxO_145	PH4	5.86665	4.9906	Coloration_Percent
BxO_100	PH5	-2.92514	5.85564	Coloration_Percent
BxO_159	PH5	7.87038	5.85564	Coloration_Percent
OxB_140	PH5	-6.2293	5.9038	Coloration_Percent
BxO_013	PH6	-1.67651	5.85564	Coloration_Percent
OxB_139	PH6	-0.276165	5.85564	Coloration_Percent
OxB_179	PH6	-1.96983	5.9038	Coloration_Percent
BxO_070	PH1	0.213884	0.304571	Moisture_Pred
BxO_098	PH1	-0.0931979	0.32443	Moisture_Pred
OxB_178	PH1	-0.476736	0.304571	Moisture_Pred
BxO_119	PH2	-0.111459	0.304571	Moisture_Pred
BxO_144	PH2	0.526814	0.32443	Moisture_Pred
OxB_086	PH2	-0.377132	0.304571	Moisture_Pred
BxO_139	PH3	-0.0879541	0.304169	Moisture_Pred
Orca	PH3	0.0232916	0.303442	Moisture_Pred
OxB_094	PH3	0.013046	0.323996	Moisture_Pred
OxB_175	PH3	-0.0564715	0.304169	Moisture_Pred
Black_Nightfall	PH4	-0.0267367	0.303268	Moisture_Pred
BxO_027	PH4	-0.101448	0.455682	Moisture_Pred
BxO_040	PH4	-0.359923	0.324009	Moisture_Pred
BxO_049	PH4	0.0134578	0.304006	Moisture_Pred
BxO_145	PH4	0.136346	0.324009	Moisture_Pred
BxO_100	PH5	-0.140592	0.304571	Moisture_Pred
BxO_159	PH5	-0.317361	0.304571	Moisture_Pred
OxB_140	PH5	-0.15874	0.32443	Moisture_Pred
BxO_013	PH6	-0.454399	0.304571	Moisture_Pred
OxB_139	PH6	0.107426	0.304571	Moisture_Pred
OxB_179	PH6	1.72789	0.32443	Moisture_Pred
BxO_070	PH1	-0.241804	0.0355079	Fat_Pred
BxO_098	PH1	-0.0705475	0.0370574	Fat_Pred
OxB_178	PH1	0.196109	0.0355079	Fat_Pred
BxO_119	PH2	-0.0813779	0.0355079	Fat_Pred
BxO_144	PH2	-0.0950321	0.0370574	Fat_Pred
OxB_086	PH2	0.0740358	0.0355079	Fat_Pred
BxO_139	PH3	-0.125412	0.0354704	Fat_Pred
Orca	PH3	0.076519	0.035266	Fat_Pred
OxB_094	PH3	-0.0316337	0.0370037	Fat_Pred
OxB_175	PH3	0.119745	0.0354704	Fat_Pred
Black_Nightfall	PH4	-0.164384	0.0352321	Fat_Pred
BxO_027	PH4	0.0297935	0.0590489	Fat_Pred
BxO_040	PH4	0.152115	0.0370086	Fat_Pred
BxO_049	PH4	0.0348774	0.0354415	Fat_Pred
BxO_145	PH4	-0.0407455	0.0370086	Fat_Pred
BxO_100	PH5	0.227528	0.0355079	Fat_Pred
BxO_159	PH5	0.18206	0.0355079	Fat_Pred
OxB_140	PH5	-0.0143841	0.0370574	Fat_Pred
BxO_013	PH6	0.0117057	0.0355079	Fat_Pred
OxB_139	PH6	0.00406834	0.0355079	Fat_Pred
OxB_179	PH6	-0.243235	0.0370574	Fat_Pred
BxO_070	PH1	0.0397552	0.531302	Protein_Pred
BxO_098	PH1	0.314983	0.564159	Protein_Pred
OxB_178	PH1	-0.0593423	0.531302	Protein_Pred
BxO_119	PH2	0.0688085	0.531302	Protein_Pred
BxO_144	PH2	-1.28873	0.564159	Protein_Pred
OxB_086	PH2	-0.757198	0.531302	Protein_Pred
BxO_139	PH3	-1.36569	0.530578	Protein_Pred
Orca	PH3	0.573018	0.527031	Protein_Pred
OxB_094	PH3	1.85957	0.563358	Protein_Pred
OxB_175	PH3	0.516322	0.530578	Protein_Pred
Black_Nightfall	PH4	1.34534	0.526679	Protein_Pred
BxO_027	PH4	0.0437782	0.828943	Protein_Pred
BxO_040	PH4	0.352169	0.563376	Protein_Pred
BxO_049	PH4	0.605235	0.530274	Protein_Pred
BxO_145	PH4	-0.341765	0.563376	Protein_Pred
BxO_100	PH5	-1.18202	0.531302	Protein_Pred
BxO_159	PH5	-0.0700534	0.531302	Protein_Pred
OxB_140	PH5	0.0622097	0.564159	Protein_Pred
BxO_013	PH6	-0.408447	0.531302	Protein_Pred
OxB_139	PH6	-1.43494	0.531302	Protein_Pred
OxB_179	PH6	1.127	0.564159	Protein_Pred
BxO_070	PH1	-2.34688	0.616342	Starch_Pred
BxO_098	PH1	0.342744	0.633584	Starch_Pred
OxB_178	PH1	0.431736	0.616342	Starch_Pred
BxO_119	PH2	-0.781382	0.616342	Starch_Pred
BxO_144	PH2	1.50803	0.633584	Starch_Pred
OxB_086	PH2	-0.27186	0.616342	Starch_Pred
BxO_139	PH3	0.581766	0.591224	Starch_Pred
Orca	PH3	-0.0494883	0.589048	Starch_Pred
OxB_094	PH3	0.12098	0.610534	Starch_Pred
OxB_175	PH3	1.03446	0.591224	Starch_Pred
Black_Nightfall	PH4	-0.798161	0.576191	Starch_Pred
BxO_027	PH4	-1.23085	0.841258	Starch_Pred
BxO_040	PH4	0.467446	0.600037	Starch_Pred
BxO_049	PH4	-1.05512	0.578712	Starch_Pred
BxO_145	PH4	0.577207	0.600037	Starch_Pred
BxO_100	PH5	0.868878	0.616342	Starch_Pred
BxO_159	PH5	0.758683	0.616342	Starch_Pred
OxB_140	PH5	-0.387449	0.633584	Starch_Pred
BxO_013	PH6	0.00761216	0.616342	Starch_Pred
OxB_139	PH6	1.81718	0.616342	Starch_Pred
OxB_179	PH6	-1.59552	0.633584	Starch_Pred
BxO_070	PH1	0.0724936	0.0457664	Ash_Pred
BxO_098	PH1	0.0507484	0.046543	Ash_Pred
OxB_178	PH1	-0.0966107	0.0457664	Ash_Pred
BxO_119	PH2	0.0431242	0.0457664	Ash_Pred
BxO_144	PH2	-0.0821649	0.046543	Ash_Pred
OxB_086	PH2	0.0391754	0.0457664	Ash_Pred
BxO_139	PH3	0.0585018	0.0426384	Ash_Pred
Orca	PH3	-0.0489826	0.0425437	Ash_Pred
OxB_094	PH3	-0.0502357	0.0435392	Ash_Pred
OxB_175	PH3	0.0305253	0.0426384	Ash_Pred
Black_Nightfall	PH4	0.105428	0.0407073	Ash_Pred
BxO_027	PH4	0.0627529	0.0568382	Ash_Pred
BxO_040	PH4	0.0272133	0.0420945	Ash_Pred
BxO_049	PH4	-0.181947	0.0408665	Ash_Pred
BxO_145	PH4	0.00477806	0.0420945	Ash_Pred
BxO_100	PH5	0.0215455	0.0457664	Ash_Pred
BxO_159	PH5	-0.0779907	0.0457664	Ash_Pred
OxB_140	PH5	-0.113103	0.046543	Ash_Pred
BxO_013	PH6	0.0624656	0.0457664	Ash_Pred
OxB_139	PH6	-0.0419503	0.0457664	Ash_Pred
OxB_179	PH6	0.114233	0.046543	Ash_Pred

### Sheet: DavisTrait_VarCompAn
Trait	PercentVar_Year	PercentVar_Genotype	PercentVar_Interaction	PercentVar_Residule
Ash	0	77.9415	11.3372	10.7214
Fat	8.81568	70.3788	0.690178	20.1153
Moisture	1.11368	55.499	4.01146e-14	43.3873
Protein	50.7904	22.7009	8.48469	18.0239
Starch	6.77372	54.5494	0	38.6769
Phytate	10.5381	68.844	4.77166	15.8462
Na	7.1653	15.1388	4.49475e-08	77.6959
Mg	3.17766	76.4302	4.35108e-08	20.3922
P	27.0204	34.6812	0	38.2984
K	28.2489	50.5741	1.81348	19.3636
Ca	1.9051	78.7968	1.38932e-08	19.2981
Fe	0.791925	54.0953	15.1329	29.9799
Zn	44.2015	16.1281	0	39.6704

### Sheet: Mineral_Tukey
Yearbyloc	groups	Trait
2023 Inland	a	Phytic.acid..g.100.g.
2024 Inland	b	Phytic.acid..g.100.g.
2022 Inland	b	Phytic.acid..g.100.g.
2023 Inland	a	P.ug.per.g
2022 Inland	b	P.ug.per.g
2024 Inland	b	P.ug.per.g
2022 Inland	a	Fe.ug.per.g
2023 Inland	a	Fe.ug.per.g
2024 Inland	a	Fe.ug.per.g
2024 Inland	a	Zn.ug.per.g
2023 Inland	a	Zn.ug.per.g
2022 Inland	b	Zn.ug.per.g
2022 Inland	a	Mg.ug.per.g
2023 Inland	a	Mg.ug.per.g
2024 Inland	a	Mg.ug.per.g
2023 Inland	a	Ca.ug.per.g
2022 Inland	a	Ca.ug.per.g
2024 Inland	a	Ca.ug.per.g
2022 Inland	a	K.ug.per.g
2023 Inland	a	K.ug.per.g
2024 Inland	b	K.ug.per.g
2024 Inland	a	Na.ug.per.g
2023 Inland	ab	Na.ug.per.g
2022 Inland	b	Na.ug.per.g

### Sheet: Ncomp
Trait	Ncomp used
Moisture	7
Fat	29
Protein	19
Ntotal	8
Ash	5
Starch	22
Phytate	2
Phosphorus	14
Na.ug.per.g	2
Mg.ug.per.g	17
P.ug.per.g	17
K.ug.per.g	20
Ca.ug.per.g	19
Fe.ug.per.g	20
Zn.ug.per.g	11
